# Post-metamorphic skeletal growth in the sea urchin *Paracentrotus lividus* and implications for body plan evolution

**DOI:** 10.1101/2020.10.09.332957

**Authors:** Jeffrey R. Thompson, Periklis Paganos, Giovanna Benvenuto, Maria Ina Arnone, Paola Oliveri

## Abstract

Understanding the molecular and cellular processes that underpin animal development are crucial for understanding the diversity of body plans found on the planet today. Because of their abundance in the fossil record, and tractability as a model system in the lab, skeletons provide an ideal experimental model to understand the origins of animal diversity. We herein use molecular and cellular markers to understand the growth and development of the juvenile sea urchin (echinoid) skeleton. We developed a detailed staging scheme based off of the first ∼four weeks of post-metamorphic life of the regular echinoid *Paracentrotus lividus*. We paired this scheme with immunohistochemical staining for neuronal, muscular, and skeletal tissues, and fluorescent assays of skeletal growth and cell proliferation to understand the molecular and cellular mechanisms underlying skeletal growth and development of the sea urchin body plan. Our experiments highlight the role of skeletogenic proteins in accretionary skeletal growth and cell proliferation in the addition of new metameric tissues. Furthermore, our work provides a framework for understanding the developmental evolution of sea urchin body plans on macroevolutionary timescales.
