## Supplemental Table 1 for "Post-metamorphic skeletal growth in the sea urchin *Paracentrotus lividus* and implications for body plan evolution"

### Sheet: Sheet1
Primary Antibody	Catalog #	Dilution	Antibody type	Gene	Reference
6a9	-	0.01	Mouse monoclonal	Sp-Msp130	Ettensohn & McClay, 1988
1E11	-	0.1	Mouse monoclonal	Sp-SynaptotagminB	Nakajima et al. 2004
Anti-SM50	-	0.01	Rabbit polyclonal	Sp-SM50	Urry et al. 2000
Anti-SM30	-	0.025	Rabbit polyclonal	Sp-Sm30	Urry et al. 2000
Anti-MHC	-	0.01	Rabbit polyclonal	Sp-MHC	Annunziata et al. 2014
Anti-serotonin	Sigma S5545	0.002	Rabbit polyclonal	Serotonin	-
Anti-acetylated tubulin	Sigma T7451	0.002	Mouse monoclonal	Acetilated Tubulin	-
Anti-ELAV	-	0.002	Rabbit polyclonal	Sp-Elav	Garner et al. 2016
Secondary Antibody	Catalog #	Dilution
Goat anti-Rabbit IgG (H+L) Cross-Adsorbed Secondary Antibody, Alexa Fluor 555,	A-21428	1/1000
Goat anti-Mouse IgG (H+L) Cross-Adsorbed Secondary Antibody, Alexa Fluor 488,	A-11001	1/1000
Goat anti-Rabbit IgG (H+L) Cross-Adsorbed Secondary Antibody, Alexa Fluor 633,	A-21070	1/1000
Goat anti-Mouse IgG (H+L) Cross-Adsorbed Secondary Antibody, Alexa Fluor 555,	A-21422	1/1000
Goat anti-Rat IgG (H+L) Cross-Adsorbed Secondary Antibody, Alexa Fluor 488,	A-11006	1/1000
