## Supplemental Table 2 for "Post-metamorphic skeletal growth in the sea urchin *Paracentrotus lividus* and implications for body plan evolution"

### Sheet: Sheet1
Sample	Stage	Chase	Surface	Total DAPI Count	Total EdU Count	Ratio of EdU/DAPI
1	J2	(0 hours chase)	Oral	493	382	0.774848
2	J2	(0 hours chase)	Oral	271	120	0.442804
3	J2	(24 hours chase)	Oral	480	81	0.16875
4	J2	(24 hours chase)	Oral	575	356	0.61913
5	J2	(48 hours chase)	Oral	555	376	0.677477
6	J2	(48 hours chase)	Oral	146	74	0.506849
7	J5	(0 hours chase)	Oral	565	467	0.826549
8	J6	(48 hours chase)	Oral	1077	823	0.76416
1	J2	(0 hours chase)	Aboral	479	89	0.185804
2	J2	(0 hours chase)	Aboral	601	74	0.123128
3	J2	(24 hours chase)	Aboral	526	14	0.026616
4	J2	(24 hours chase)	Aboral	614	143	0.232899
5	J2	(48 hours chase)	Aboral	666	170	0.255255
6	J2	(48 hours chase)	Aboral	577	168	0.291161
7	J5	(0 hours chase)	Aboral	279	63	0.225806
8	J6	(48 hours chase)	Aboral	1262	212	0.167987
